# XY sex determination in a cnidarian

**DOI:** 10.1101/2022.03.22.485406

**Authors:** Ruoxu Chen, Steven M. Sanders, Zhiwei Ma, Justin Paschall, E. Sally Chang, Brooke M. Riscoe, Christine E. Schnitzler, Andreas D. Baxevanis, Matthew L. Nicotra

## Abstract

Sex determination occurs across animal species, but most of our knowledge about the mechanisms of sex determination comes from only a handful of bilaterian taxa. This limits our ability to infer the evolutionary history of sex determination within animals. In this study, we generated a linkage map of the genome of the colonial cnidarian *Hydractinia symbiolongicarpus* and used this map to determine that this species has an XX/XY sex determination system. We delineate the pseudoautosomal and non-recombining regions of the Y chromosome and show that the latter encodes a number of genes with male gonad-specific expression. These findings establish *Hydractinia* as a tractable non-bilaterian model system for the study of sex determination.

**Significance Statement:** What determines whether an animal is male or female? The answer depends on the species. Some rely on signals from their environment, while others take cues from their genome. Most of what we understand about sex determination comes from traditional model organisms (such as mice, flies, and worms) or groups of well-studied vertebrates and insects. Studying sex determination in other animals, especially those from phyla that diverged early in animal evolution, would allow us to better understand how sex has evolved across the animal kingdom and could reveal pathways present in the eumetazoan ancestor >600 million years ago. In this study, we show that the cnidarian *Hydractinia symbiolongicarpus* has XY sex determination, establishing this species as a model system for sex determination in an understudied group of animals.
