## Supplemental Dataset S1 for "XY sex determination in a cnidarian"

Sample	Number clusters	% optical duplicates	Coverage	Coverage accounting for optical duplicates
295_8	64891612	6.11	37.7	17.7
291-10	33485532	na	32.3	na
339_1	115471856	9.72	67.1	30.3
339_10	83766606	8.73	48.6	22.2
339_100	63286297	6.74	36.8	17.1
339_101	67024119	6.60	38.9	18.2
339_102	78831204	7.19	45.8	21.2
339_104	72087263	7.41	41.9	19.4
339_105	58358646	6.64	33.9	15.8
339_106	63818003	6.74	37.1	17.3
339_107	71178753	7.36	41.3	19.1
339_108	54186290	7.25	31.5	14.6
339_109	68115611	7.32	39.6	18.3
339_11	83613228	9.00	48.6	22.1
339_110	63011174	6.61	36.6	17.1
339_111	57371017	6.94	33.3	15.5
339_112	65351766	7.02	38.0	17.6
339_113	57778499	6.38	33.6	15.7
339_114	53883394	7.07	31.3	14.5
339_116	79262261	7.77	46.0	21.2
339_118	68965164	7.03	40.1	18.6
339_119	58121615	6.48	33.8	15.8
339_12	95320470	9.33	55.4	25.1
339_120	65097671	6.46	37.8	17.7
339_121	67108375	6.42	39.0	18.2
339_123	61623283	6.97	35.8	16.6
339_124	57936737	6.39	33.6	15.7
339_125	64954509	6.87	37.7	17.6
339_126	65155982	6.67	37.8	17.7
339_127	55099377	7.23	32.0	14.8
339_128	65827365	6.79	38.2	17.8
339_129	62231402	6.42	36.1	16.9
339_13	80896142	9.01	47.0	21.4
339_130	67483670	6.57	39.2	18.3
339_132	60948485	6.83	35.4	16.5
339_133	67793851	7.44	39.4	18.2
339_134	71042711	6.77	41.3	19.2
339_15	82980490	8.90	48.2	22.0
339_2	88684333	8.75	51.5	23.5
339_22	84515471	9.13	49.1	22.3
339_23	90895147	9.57	52.8	23.9
339_26A	106128771	9.38	61.6	27.9
339_3_r	109922365	9.54	63.8	28.9
339_46	86248263	8.07	50.1	23.0
339_47	90464617	9.19	52.5	23.9
339_49	93483744	8.73	54.3	24.8
339_5	67809607	8.53	39.4	18.0
339_50	82732179	9.33	48.0	21.8
339_51	96809619	8.42	56.2	25.7
339_52	115762219	10.81	67.2	30.0
339_53	75599267	8.47	43.9	20.1
339_54	97469965	9.94	56.6	25.5
339_55	84034248	8.49	48.8	22.3
339_56	100846464	10.02	58.6	26.4
339_59	96488237	8.99	56.0	25.5
339_60	86422503	9.17	50.2	22.8
339_61	92897075	8.73	54.0	24.6
339_62	102806914	8.21	59.7	27.4
339_63	151262861	9.09	87.8	39.9
339_64	106269264	9.56	61.7	27.9
339_65	94770207	9.18	55.0	25.0
339_66	123090823	12.03	71.5	31.4
339_67	72902082	8.56	42.3	19.4
339_68	81437438	9.04	47.3	21.5
339_69	103732906	9.53	60.2	27.3
339_7	93032085	9.75	54.0	24.4
339_70	117091919	9.65	68.0	30.7
339_71_r	89329757	8.59	51.9	23.7
339_72	93234216	8.94	54.1	24.7
339_73	97190121	9.69	56.4	25.5
339_74	81430811	8.13	47.3	21.7
339_75	108297268	9.65	62.9	28.4
339_76	112664282	8.85	65.4	29.8
339_77	86110585	8.88	50.0	22.8
339_78	79085829	8.84	45.9	20.9
339_8	87573680	9.00	50.9	23.1
339_80	93609651	9.67	54.4	24.6
339_81	87069610	8.31	50.6	23.2
339_82	79459831	9.44	46.1	20.9
339_83	91002458	8.63	52.9	24.1
339_84	104423711	10.34	60.6	27.2
339_87	83030696	8.84	48.2	22.0
339_88	85201217	8.79	49.5	22.6
339_89	86329149	9.08	50.1	22.8
339_9	73395577	8.84	42.6	19.4
339_90	87130375	8.85	50.6	23.1
339_91	68406734	6.89	39.7	18.5
339_92	60512234	6.75	35.1	16.4
339_93	54452555	6.40	31.6	14.8
339_96	69183748	6.89	40.2	18.7
339_97	56827292	6.30	33.0	15.5
339_99	66169537	6.62	38.4	17.9
Total Clusters	7448091947
Total Reads	14896183894
Average Reads/Sample	161915042	8.20	47.16	21.66
Standard Deviation	38210492	1.28	10.82	4.68
